# A draft genome of the ascomycotal fungal species *Pseudopithomyces maydicus* (family *Didymosphaeriaceae*)

**DOI:** 10.1101/2022.11.26.518055

**Authors:** Krithika Arumugam, Sherilyn Ho, Irina Bessarab, Falicia Q. Y. Goh, Mindia A. S. Haryono, Ezequiel Santillan, Stefan Wuertz, Yvonne Chow, Rohan B. H. Williams

## Abstract

We report a draft genome of the ascomycotal fungal species Pseudopithomyces maydicus (isolate name SBW1) obtained using a culture isolate from brewery wastewater. From a 22 contig assembly, we predict 13502 protein coding gene models, of which 4389 (32.5%) were annotated to KEGG Orthology and identify 39 biosynthetic gene clusters.
