## Supplementary Data File 1 for "A draft genome of the ascomycotal fungal species *Pseudopithomyces maydicus* (family *Didymosphaeriaceae*)"

### Sheet: barcode10
Supplementary Data File 1: summary data of barcode 10 assembly including draft genome of P. maydicus
barcode	seq_name	length	coverage	circular?	repeat	mult.	alt_group	graph_path	Mean_perbase_cov	Mean_GC	#tRNA genes	#rRNA genes	Telomere(3′) - (TTAGGG)n	Telomere (5′) - (CCCTAA)n	antiSMASH hits?	Comment	In draft genome
barcode10	contig_17	3886452	35	N	N	1	*	17,*	35.1576	0.508437	21	0	(TTAGGG)6		Y		Y
barcode10	contig_32	3387908	35	N	N	1	*	32,*	35.2833	0.510248	13	0	(TTAGGG)19		Y		Y
barcode10	contig_12	3069760	34	N	N	1	*	*,12,*	35.2133	0.504924	8	0	(TTAGGG)23	(CCCTAA)21	Y		Y
barcode10	contig_15	2927886	35	N	N	1	*	15,*	35.6106	0.500898	9	0			Y		Y
barcode10	contig_4	2738715	35	N	N	1	*	*,4,*	35.3612	0.495005	12	0	(TTAGGG)14		Y		Y
barcode10	contig_9	2331148	35	N	N	1	*	8,-2,9	35.877	0.499886	7	0			Y		Y
barcode10	contig_6	2330532	34	N	N	1	*	*,6,*	34.7132	0.504142	8	0	(TTAGGG)20	(CCCTAA)19	Y		Y
barcode10	contig_11	1963067	34	N	N	1	*	*,11,*	35.3789	0.505406	9	0		(CCCTAA)13	N		Y
barcode10	contig_10	1955551	35	N	N	1	*	*,10,-36,-36	36.4428	0.478646	12	0			Y		Y
barcode10	contig_13	1755040	36	N	N	1	*	13	35.4516	0.508582	12	0			Y		Y
barcode10	contig_28	1719452	35	N	N	1	*	28,*	35.4525	0.500978	8	0	(TTAGGG)20		Y		Y
barcode10	contig_5	1660782	35	N	N	1	*	*,-42,-42,5	73.1796	0.503166	8	8			N		Y
barcode10	contig_3	1611759	35	N	N	1	*	8,-2,3,*	37.3139	0.484322	6	0	(TTAGGG)20		Y		Y
barcode10	contig_25	1459667	35	N	N	1	*	25	36.3858	0.489583	5	0			N		Y
barcode10	contig_39	1459289	35	N	N	1	*	*,39	35.0759	0.507645	6	0		(CCCTAA)11	Y		Y
barcode10	contig_14	1417108	35	N	N	1	*	14,*	35.1356	0.484882	5	0	(TTAGGG)8		Y		Y
barcode10	contig_31	1300897	35	N	N	1	*	*,31,*	35.3904	0.501743	1	0	(TTAGGG)22	(CCCTAA)16	Y		Y
barcode10	contig_26	1200450	35	N	N	1	*	*,26,-30,19	35.7539	0.511336	6	0		(CCCTAA)12	Y		Y
barcode10	contig_38	497377	35	N	N	1	*	38,*	34.8252	0.478213	5	0			N		Y
barcode10	contig_1	448789	34	N	N	1	*	*,1,2,-8	34.8329	0.469577	1	0		(CCCTAA)20	Y		Y
barcode10	contig_20	231286	35	N	N	1	*	20,*	37.0779	0.500575	0	0	(TTAGGG)16		Y		Y
barcode10	contig_35	126848	34	N	N	1	*	*,35	33.7831	0.400243	0	0			Y		N
barcode10	contig_23	81297	33	N	N	1	*	*,23,*	32.0598	0.498776	0	0	(TTAGGG)18		Y		Y
barcode10	contig_33	75659	32	N	N	1	*	*,33,*	29.3057	0.364967	0	0	(TTAGGG)17		N		N
barcode10	contig_40	37662	1309	Y	Y	50	*	40	1306.25	0.274547	13	0			N	Mitochondrial genome	N
barcode10	contig_27	23380	31	N	N	1	*	27	31.2751	0.247391	0	0			N		N
barcode10	contig_29	19050	22	N	N	1	*	*,29,*	23.7651	0.265984	0	0	(TTAGGG)21		N		N
barcode10	contig_37	14922	25	N	N	1	*	*,37,*	22.5158	0.217866	0	0		(CCCTAA)23	N		N
barcode10	contig_41	10623	31	Y	N	2	*	41	33.601	0.378236	0	1			N	Ribosomal operon from non-cognate source	N
barcode10	contig_34	8979	14	N	N	1	*	*,34,*	13.9891	0.253146	0	0	(TTAGGG)24		N		N
barcode10	contig_16	6564	11	N	N	1	*	*,16,*	11.202	0.240859	0	0	(TTAGGG)22		N		N
barcode10	contig_19	6120	18	N	Y	1	*	19	65.2734	0.521078	0	0			N		N
barcode10	contig_7	5925	11	N	N	1	*	*,7,*	10.7455	0.225148	0	0	(TTAGGG)17		N		N
barcode10	contig_24	4750	17	N	N	1	*	*,24,*	16.9385	0.225474	0	0			N		N
barcode10	contig_18	4022	28	N	Y	28	*	*,18,*	24.0291	0.508205	0	0			N		N
barcode10	contig_21	2897	21	N	Y	1	2	*,21,*	17.5312	0.566103	0	0			N		N
Column B - Column I : assembly_info.txt file from Flye
Column J : Perbase coverage calculated using BEDTools on sorted .bam file made by mapping long reads to contigs from assembly
Column L : Predicted using EuFindtRNA search algorithm in tRNAscan-SE-v2.0
Column M : Predicted with RNAmmer-v1.2
Column N - Column O : Telomere sequences at 3′ and 5′ ends of contigs found using find function in a TextEditor
