## Supplementary Data File 2 for "A draft genome of the ascomycotal fungal species *Pseudopithomyces maydicus* (family *Didymosphaeriaceae*)"

### Sheet: Sheet1
job_id	sequence_number	sequence_identifier	full_name	sequence_score	bp_score	cutoff_head	cutoff_tail	identity	quality	startpos	stoppos	ecolipos	bps	gene_bps	turn	lca_tax_embl_ebi_ena	lca_tax_gtdb	lca_tax_ltp	lca_tax_rdp	lca_tax_slv
1139415	1	rRNA_contig_5_32384-34179_DIR-	/molecule=18s_rRNA /score=367.8	0.956166	87	1	8	86.3129	95	1005	43277	6	1796	1796	none	None	None	None	None	Eukaryota;Amorphea;Obazoa;Opisthokonta;Nucletmycea;Fungi;Dikarya;Ascomycota;Pezizomycotina;Dothideomycetes;Pleosporales;
1139415	2	rRNA_contig_5_17811-19606_DIR-	/molecule=18s_rRNA /score=1469.5	0.997603	108	1	8	99.6544	99	1005	43277	6	1796	1796	none	None	None	None	None	Eukaryota;Amorphea;Obazoa;Opisthokonta;Nucletmycea;Fungi;Dikarya;Ascomycota;Pezizomycotina;Dothideomycetes;Pleosporales;
1139415	3	rRNA_contig_5_1417-3212_DIR-	/molecule=18s_rRNA /score=1469.5	0.997603	108	1	8	99.6544	99	1005	43277	6	1796	1796	none	None	None	None	None	Eukaryota;Amorphea;Obazoa;Opisthokonta;Nucletmycea;Fungi;Dikarya;Ascomycota;Pezizomycotina;Dothideomycetes;Pleosporales;
1139415	4	rRNA_contig_5_9615-11410_DIR-	/molecule=18s_rRNA /score=1469.5	0.997603	108	1	8	99.6544	99	1005	43277	6	1796	1796	none	None	None	None	None	Eukaryota;Amorphea;Obazoa;Opisthokonta;Nucletmycea;Fungi;Dikarya;Ascomycota;Pezizomycotina;Dothideomycetes;Pleosporales;
1139415	5	rRNA_contig_5_41731-43524_DIR-	/molecule=18s_rRNA /score=450.6	0.946354	90	1	8	86.3052	94	1005	43277	6	1794	1794	none	None	None	None	None	Eukaryota;Amorphea;Obazoa;Opisthokonta;Nucletmycea;Fungi;Dikarya;Ascomycota;Pezizomycotina;Dothideomycetes;Pleosporales;
