## Supplementary Data File 4 for "A draft genome of the ascomycotal fungal species *Pseudopithomyces maydicus* (family *Didymosphaeriaceae*)"

### Sheet: Sheet1
Genome	MASH similarity	Comments	Family
assembly.fna	1	Self-self	---
GCA_019828545.1_ASM1982854v1_genomic.fna	0.00079	Paracamarosporium sp. OC-R06-R3 (ascomycetes)	Didymosphaeriaceae
GCA_009707825.1_HZAU_CMZSB_2.1_genomic.fna	0.00075	Paraphaeosphaeria minitans (ascomycetes)	Didymosphaeriaceae
GCA_015832175.1_ASM1583217v1_genomic.fna	0.0007	Paraphaeosphaeria minitans	Didymosphaeriaceae
GCA_022225985.1_ASM2222598v1_genomic.fna	0.00066	Paraconiothyrium brasiliense (ascomycetes)	Didymosphaeriaceae
GCA_022419385.1_ASM2241938v1_genomic.fna	0.00066	Paraconiothyrium sp. Pb-2020 (ascomycetes)	Didymosphaeriaceae
GCA_014281115.1_ASM1428111v1_genomic.fna	0.00031	Laburnicola sp. R22_1 (ascomycetes)	Didymosphaeriaceae
GCA_009805535.1_ASM980553v1_genomic.fna	0.00028	Laburnicola sp. JP-R-44 (ascomycetes)	Didymosphaeriaceae
GCA_002975635.1_ASM297563v1_genomic.fna	0.00026	Corynespora cassiicola (ascomycetes)	Corynesporascaceae
GCA_002976175.1_ASM297617v1_genomic.fna	0.00024	Corynespora cassiicola (ascomycetes)	Corynesporascaceae
GCA_002975705.1_ASM297570v1_genomic.fna	0.00024	Corynespora cassiicola (ascomycetes)	Corynesporascaceae
GCA_002975685.1_ASM297568v1_genomic.fna	0.00024	Corynespora cassiicola (ascomycetes)	Corynesporascaceae
GCA_002975655.1_ASM297565v1_genomic.fna	0.00023	Corynespora cassiicola (ascomycetes)	Corynesporascaceae
GCA_002975725.1_ASM297572v1_genomic.fna	0.00023	Corynespora cassiicola (ascomycetes)	Corynesporascaceae
GCA_900169545.1_ASM90016954v1_genomic.fna	0.00023	Corynespora cassiicola (ascomycetes)	Corynesporascaceae
GCA_002975755.1_ASM297575v1_genomic.fna	0.00023	Corynespora cassiicola (ascomycetes)	Corynesporascaceae
GCA_002975845.1_ASM297584v1_genomic.fna	0.00023	Corynespora cassiicola (ascomycetes)	Corynesporascaceae
GCA_002975505.1_ASM297550v1_genomic.fna	0.00023	Corynespora cassiicola (ascomycetes)	Corynesporascaceae
GCA_002975595.1_ASM297559v1_genomic.fna	0.00023	Corynespora cassiicola (ascomycetes)	Corynesporascaceae
GCA_002975575.1_ASM297557v1_genomic.fna	0.00023	Corynespora cassiicola (ascomycetes)	Corynesporascaceae
